# Ablation of SYK kinase from primary human Natural Killer cells via CRISPR/Cas9 enhances cytotoxicity and cytokine production

**DOI:** 10.1101/2022.05.29.493889

**Authors:** James D. Dahlvang, Jenna K. Dick, Jules A. Sangala, Emily J. Pomeroy, Kristin M. Snyder, Juliette M. Moushon, Claire E. Thefaine, Jianming Wu, Sara E. Hamilton, Martin Felices, Jeffrey S. Miller, Bruce Walcheck, Beau R. Webber, Branden S. Moriarity, Geoffrey T. Hart

## Abstract

Cytomegalovirus (CMV) infection alters natural killer (NK) cell phenotype and function toward a more memory-like immune state. These cells, termed adaptive NK cells, typically express CD57 and NKG2C but lack expression of the Fc receptor γ chain (Gene: *FCER1G*, FcRγ), PLZF, and SYK. Functionally, adaptive NK cells display enhanced antibody-dependent cellular cytotoxicity (ADCC) and cytokine production. However, the mechanism behind this enhanced function is unknown. To understand what drives cytotoxicity and cytokine production in adaptive NK cells, we optimized a CRISPR/Cas9 system to ablate genes from primary human NK cells. ADCC by human NK cells is exclusively mediated by the CD16A (*FcγRIIIA*) signaling apparatus, which includes FcRγ, CD3ζ, SYK, SHP-1, ZAP-70, and the transcription factor PLZF. We ablated the genes encoding these molecules and tested subsequent ADCC and cytokine production. We found that ablating the FcRγ chain caused a modest increase in TNFα production. Ablation of PLZF did not enhance ADCC or cytokine production. Importantly, SYK kinase ablation significantly enhanced both cytotoxicity and cytokine production, while ZAP-70 kinase ablation diminished function. Ablation of the phosphatase SHP-1 resulted in mixed effects on function, with NK cells demonstrating enhanced cytotoxicity but reduced cytokine production. These results indicate that the enhanced cytotoxicity and cytokine production of CMV-induced adaptive NK cells is more likely due to the loss of SYK than the lack of FcRγ or PLZF. The lack of SYK expression may limit SHP-1-mediated inhibition of CD16A signaling, leading to enhanced cytotoxicity and cytokine production. In addition to providing mechanistic answers about CMV-induced adaptive NK cell functionality, our results indicate that NK chimeric antigen receptor (CAR) therapeutics that invoke ADCC signaling molecules (e.g., CD3ζ chain) may benefit from ablating SYK, while maintaining ZAP-70, to increase functionality.
