## Supplemental Table 1 for "Ablation of SYK kinase from primary human Natural Killer cells via CRISPR/Cas9 enhances cytotoxicity and cytokine production"

### Sheet: Sheet1
Single-guide RNAs
Supplier	Gene (protein) targeted	Sequence	Site targeted
IDT	FCER1G (FcRg)	TCTATCCCCTCAGCGGCCCT	M33196.1 (3187-3206)
IDT	CD247 (CD3z)	AGCAGAGTTTGGGATCCAGC	AH003895.2 (8395-8414)
IDT	ZBTB16 (PLZF)	GCAGAACCCTAGCCACCCCA	AH006378.2 (4558-4577)
IDT	SYK (SYK)	TTTCGGCAACATCACCCGGG	NG_017046.2 (47217-47236)
IDT	ZAP70 (ZAP-70)	ACGCTCGTGTCCATGGGCAT	NG_007727.1 (25985-26004)
IDT	PTPN6 (SHP-1)	GAGGTCTCGGTGAAACCACC	NM_002831.6 (165-184)
ICE Analsysis Primers
Supplier	Gene targeted	Primer Type	Primer Direction	Sequence	Region Amplified
IDT	FCER1G (FcRg)	PCR	Forward	TTAGTCCGTGTGAGTCCCATTT	M33196.1 (2961-2982)
IDT	FCER1G (FcRg)	PCR	Reverse	TCCTTCTCTTCGAATCCTTGCT	M33196.1 (3347-3369)
IDT	FCER1G (FcRg)	Sequencing	Forward	TCCGTGTGAGTCCCATTTCAATA	M33196.1 (2965-2987)
IDT	ZBTB16 (PLZF)	PCR	Forward	TGTGGCAGAACCTTCTTTTTACTC	AH006378.2 (4209-4233)
IDT	ZBTB16 (PLZF)	PCR	Reverse	TGTTGACTATTGCGGTGGAAGA	AH006378.2 (4710-4731)
IDT	ZBTB16 (PLZF)	Sequencing	Forward	GGCTTGAAAGGCAGATTTGTAGAT	AH006378.2 (4244-4267)
